# MOCCS profile analysis clarifies the cell type dependency of transcription factor-binding sequences and cis-regulatory SNPs in humans

**DOI:** 10.1101/2022.04.08.487641

**Authors:** Saeko Tahara, Takaho Tsuchiya, Hirotaka Matsumoto, Haruka Ozaki

## Abstract

Transcription factors (TFs) show heterogeneous DNA-binding specificities in individual cells and whole organisms in natural conditions): *de novo* motif discovery usually provides multiple motifs even from a single ChIP-seq sample. Despite the accumulation of ChIP-seq data and ChIP-seq-derived motifs, the diversity of DNA-binding specificities across different TFs and cell types remains largely unexplored. Here, we propose MOCCS profiles, the new representation of DNA-binding specificity of TFs, which describes a ChIP-seq sample as a profile of TF-binding specificity scores (MOCCS2scores) for every *k*-mer sequence. Using our *k*-mer-based motif discovery method MOCCS2, we systematically computed MOCCS profiles for >10,000 human TF ChIP-seq samples across diverse TFs and cell types. Comparison of MOCCS profiles revealed the global distributions of DNA-binding specificities, and found that one-third of the analyzed TFs showed differences in DNA-binding specificities across cell types. Moreover, we showed that the differences in MOCCS2scores (ΔMOCCS2scores) predicted the effect of variants on TF binding, validated by *in vitro* and *in vivo* assay datasets. We also demonstrate ΔMOCCS2scores can be used to interpret non-coding GWAS-SNPs as TF-affecting SNPs and provide their candidate responsible TFs and cell types. Our study provides the basis for investigating gene expression regulation and non-coding disease-associated variants in humans.
