## Supplementary Table 1 for "MOCCS profile analysis clarifies the cell type dependency of transcription factor-binding sequences and cis-regulatory SNPs in humans"

### Sheet: Cell type-dependent TFs
Symbol	p-value
REST	0
CTCF	0
HOXB13	0
AR	0
BRD4	0
FOXA1	0
GATA2	0
ESR1	0
RAD21	0
BRD2	0
POU5F1	3.94519e-19
STAG1	1.55431e-15
SUMO2	2.9754e-14
NR3C1	2.98628e-12
FOS	2.68901e-10
FOXA2	7.32525e-09
GATA1	1.26232e-08
SMARCA4	8.34927e-08
TLE3	8.66376e-08
ZBTB33	2.23873e-07
RELA	3.37782e-06
CEBPA	4.55423e-06
STAT3	1.42008e-05
SMARCC1	2.48434e-05
ARID1A	3.56649e-05
YY1	0.000296821
CDK8	0.0003108
KLF4	0.000554035
SUPT5H	0.00238413
SFPQ	0.003663
JUN	0.00403491
EP300	0.00411885
NIPBL	0.00531037
NANOG	0.00952381
GATA4	0.00952381
TAL1	0.00952381
CTNNB1	0.00952381
INO80	0.0166667
SMC1A	0.0242854
MAX	0.0283085
TCF7L2	0.043602
SIN3A	0.047619

### Sheet: Non-cell type-dependent TFs
Symbol	p-value
NELFA	0.0554752
EGR1	0.0679726
WDR5	0.0752581
CHD7	0.1
ZMYND11	0.1
KMT2D	0.1
EPAS1	0.104029
NOTCH1	0.104785
HDAC2	0.111857
HNF1A	0.133333
SMARCB1	0.133333
ERG	0.137718
EZH2	0.152272
BRCA1	0.190476
TRIM28	0.225641
CHD1	0.233781
DPF2	0.254524
MAFK	0.266667
NR2F2	0.3
E2F7	0.30969
VDR	0.310528
RB1	0.333333
ZNF274	0.333333
KDM6A	0.333333
KSHV LANA	0.333333
KMT2A	0.361284
GABPA	0.366024
RBPJ	0.391289
ETV1	0.4
FLI1	0.4
SUZ12	0.400026
ETS1	0.410359
HIF1A	0.448297
MYC	0.473609
TP63	0.533333
MED1	0.571301
MXI1	0.571429
JUND	0.588055
SRF	0.591991
TAF1	0.635255
FOXP1	0.666667
PHF8	0.666667
NR2C2	0.666667
HCFC1	0.666667
SP1	0.666667
BCL11A	0.666667
SOX2	0.666667
CTCFL	0.666667
GRHL2	0.666667
KDM5A	0.666667
JMJD6	0.666667
RCOR1	0.666667
STAT2	0.666667
ATF2	0.666667
FOXM1	0.666667
ZBTB7A	0.666667
STAG2	0.666667
RNF2	0.666667
ARNT	0.666667
GATA3	0.691778
CBX3	0.7
SIX5	0.7
BRD9	0.711111
HDAC6	0.761905
BRD3	0.762859
NRF1	0.8
ZFX	0.8
CREB1	0.847619
MORC2	0.873351
CDK9	0.898224
KDM1A	0.903297
ZNF143	0.904713
CEBPB	0.940774
TP53	0.941475
AFF1	0.94364
SMC3	0.943898
BCL3	1
USF1	1
HNF4G	1
ATF3	1
BCOR	1
SMAD3	1
MAZ	1
IRF1	1
SS18	1

### Sheet: Unknown
Symbol	p-value
TAF3	Not calculated
CDCA5	Not calculated
MAPK1	Not calculated
CBX7	Not calculated
RFX5	Not calculated
CIC	Not calculated
SPI1	Not calculated
PAX8	Not calculated
TEAD1	Not calculated
SNAPC2	Not calculated
PRDM14	Not calculated
CCDC101	Not calculated
C17orf49	Not calculated
TRRAP	Not calculated
ELK4	Not calculated
ELK1	Not calculated
PPARG	Not calculated
EOMES	Not calculated
NR2F1	Not calculated
HDAC3	Not calculated
RUNX1	Not calculated
HIV Tat	Not calculated
BCL6	Not calculated
NCOR2	Not calculated
JUNB	Not calculated
EGR2	Not calculated
SUPT20H	Not calculated
SMAD1	Not calculated
PAX5	Not calculated
MEF2A	Not calculated
EBF1	Not calculated
TCF12	Not calculated
IRF4	Not calculated
TAF7	Not calculated
ZEB1	Not calculated
MEF2C	Not calculated
RXRA	Not calculated
BHLHE40	Not calculated
BCLAF1	Not calculated
PBX3	Not calculated
POU2F2	Not calculated
BATF	Not calculated
FOXO1	Not calculated
PGR	Not calculated
KAT7	Not calculated
DAXX	Not calculated
ATF4	Not calculated
ARNTL	Not calculated
YAP1	Not calculated
SETD1A	Not calculated
NR3C2	Not calculated
MCPV ST	Not calculated
DUX4	Not calculated
LEO1	Not calculated
NFE2	Not calculated
TFAP2A	Not calculated
HOXC9	Not calculated
PROX1	Not calculated
KDM5C	Not calculated
RUNX1T1	Not calculated
RYBP	Not calculated
CDK12	Not calculated
RBBP5	Not calculated
SMARCA5	Not calculated
CHD3	Not calculated
TCF3	Not calculated
CTBP1	Not calculated
LYL1	Not calculated
JMJD1C	Not calculated
NCOR1	Not calculated
SIX2	Not calculated
EBNA1	Not calculated
KLF6	Not calculated
ELF3	Not calculated
CLOCK	Not calculated
MLLT1	Not calculated
CXXC1	Not calculated
PHF2	Not calculated
SNAPC4	Not calculated
AFF4	Not calculated
ESRRA	Not calculated
ERCC6	Not calculated
MED12	Not calculated
SIX1	Not calculated
MBD3	Not calculated
ASH1L	Not calculated
GTF2B	Not calculated
SNAPC5	Not calculated
CEBPZ	Not calculated
TBP	Not calculated
KAT2A	Not calculated
MAFF	Not calculated
CHD2	Not calculated
ARID3A	Not calculated
ATF1	Not calculated
USF2	Not calculated
ZKSCAN1	Not calculated
E2F4	Not calculated
E2F1	Not calculated
TFAP2C	Not calculated
NFYB	Not calculated
BRF2	Not calculated
IKZF1	Not calculated
SETDB1	Not calculated
STAT1	Not calculated
ZZZ3	Not calculated
WRNIP1	Not calculated
GTF2F1	Not calculated
NFYA	Not calculated
HMGN3	Not calculated
PRDM1	Not calculated
ZNF217	Not calculated
TBL1XR1	Not calculated
IRF3	Not calculated
HOXA9	Not calculated
HDAC1	Not calculated
USP7	Not calculated
SON	Not calculated
RUNX2	Not calculated
HSF1	Not calculated
DNMT3B	Not calculated
TOP1	Not calculated
POU2F1	Not calculated
IRF2	Not calculated
ZNF366	Not calculated
NR4A1	Not calculated
FXR1	Not calculated
MYCN	Not calculated
INTS12	Not calculated
TFDP1	Not calculated
TBX21	Not calculated
PBX1	Not calculated
TBX5	Not calculated
KDM5D	Not calculated
GUCY1B3	Not calculated
SREBF2	Not calculated
ZC3H11A	Not calculated
CUX1	Not calculated
WHSC1	Not calculated
CREBBP	Not calculated
KDM5B	Not calculated
PAF1	Not calculated
CDK7	Not calculated
PIAS1	Not calculated
TFAP4	Not calculated
ELF1	Not calculated
RAG1	Not calculated
STAT5A	Not calculated
PML	Not calculated
MBD4	Not calculated
NFIC	Not calculated
SP4	Not calculated
FOSL2	Not calculated
FOSL1	Not calculated
E2F6	Not calculated
TEAD4	Not calculated
NFATC1	Not calculated
MYBL2	Not calculated
BCL11B	Not calculated
TET3	Not calculated
LMNA	Not calculated
EHF	Not calculated
GRHL3	Not calculated
SUMO1	Not calculated
UBE2I	Not calculated
PIAS4	Not calculated
STAT5	Not calculated
CDKN1B	Not calculated
MEN1	Not calculated
SPDEF	Not calculated
ZMYND8	Not calculated
PAX6	Not calculated
ASCL1	Not calculated
SMAD2	Not calculated
CD74	Not calculated
NKX2-5	Not calculated
SP140	Not calculated
TAZ	Not calculated
AHR	Not calculated
EBF3	Not calculated
OTX2	Not calculated
NEUROD1	Not calculated
KAT2B	Not calculated
MYB	Not calculated
SMARCA2	Not calculated
SSRP1	Not calculated
COBLL1	Not calculated
BATF3	Not calculated
ISL1	Not calculated
HAND2	Not calculated
NCOA1	Not calculated
MPHOSPH8	Not calculated
FAM208A	Not calculated
HAND1	Not calculated
TRF2	Not calculated
HMBOX1	Not calculated
CHD4	Not calculated
RELB	Not calculated
REL	Not calculated
NFKB2	Not calculated
SMCHD1	Not calculated
HOXB7	Not calculated
ING2	Not calculated
ING5	Not calculated
KMT2C	Not calculated
NCOA2	Not calculated
PHIP	Not calculated
ICE1	Not calculated
DNMT3A	Not calculated
BACH2	Not calculated
ZNF711	Not calculated
ETV6	Not calculated
ILF3	Not calculated
JARID2	Not calculated
BRD1	Not calculated
KDM2B	Not calculated
PCGF1	Not calculated
BCL10	Not calculated
CPSF3L	Not calculated
INTS13	Not calculated
NAB2	Not calculated
FOXF1	Not calculated
TRPS1	Not calculated
INSR	Not calculated
SKI	Not calculated
ZNF341	Not calculated
MTA2	Not calculated
POU2AF1	Not calculated
TP53BP1	Not calculated
Pan-acetyllysine	Not calculated
DNA2	Not calculated
RARA	Not calculated
HMGB1	Not calculated
E2F3	Not calculated
ETV5	Not calculated
GLI2	Not calculated
HOXA4	Not calculated
ZBTB16	Not calculated
E2F8	Not calculated
ELF2	Not calculated
MXD3	Not calculated
NFYC	Not calculated
ZNF280D	Not calculated
ZHX2	Not calculated
NKX2-1	Not calculated
KLF5	Not calculated
GATA6	Not calculated
MEF2B	Not calculated
CSTF3	Not calculated
PLAG1	Not calculated
MCM2	Not calculated
PYGO2	Not calculated
XBP1	Not calculated
BRD7	Not calculated
GLTSCR1	Not calculated
CBX8	Not calculated
NFE2L2	Not calculated
ASUN	Not calculated
SOX9	Not calculated
XRCC4	Not calculated
SOX8	Not calculated
ARID4B	Not calculated
NFATC2	Not calculated
MYH11	Not calculated
HAT1	Not calculated
ARID2	Not calculated
GFI1B	Not calculated
PDX1	Not calculated
NCOA3	Not calculated
BMI1	Not calculated
BMI	Not calculated
CHAF1A	Not calculated
LMO1	Not calculated
SRSF1	Not calculated
U2AF1	Not calculated
HNRNPL	Not calculated
HNRNPUL1	Not calculated
PCBP1	Not calculated
FUS	Not calculated
AGO2	Not calculated
NONO	Not calculated
XRCC5	Not calculated
CCAR2	Not calculated
SRSF4	Not calculated
SRSF9	Not calculated
PTBP1	Not calculated
MBD2	Not calculated
TERF1	Not calculated
SNAI2	Not calculated
TET2	Not calculated
ARRB1	Not calculated
PRKDC	Not calculated
PCGF2	Not calculated
EN1	Not calculated
HOXB8	Not calculated
KDM6B	Not calculated
ELL2	Not calculated
MED16	Not calculated
PRDM11	Not calculated
SVS-1	Not calculated
HNRNPK	Not calculated
HIRA	Not calculated
RTA	Not calculated
Cas9	Not calculated
IRF2BP2	Not calculated
RCOR2	Not calculated
MLXIP	Not calculated
MECP2	Not calculated
NR1H4	Not calculated
O-GlcNAc	Not calculated
NFKB1	Not calculated
NETO2	Not calculated
ZNF750	Not calculated
BRAF	Not calculated
TSC1	Not calculated
PCF11	Not calculated
CPSF3	Not calculated
ZIC5	Not calculated
ZIC2	Not calculated
HNF1B	Not calculated
